# Hopanoid lipids promote soybean-*Bradyrhizobium* symbiosis

**DOI:** 10.1101/2023.09.04.556284

**Authors:** Huiqiao Pan, Ashley Shim, Matthew B. Lubin, Brittany J. Belin

**Affiliations:** Department of Embryology, Carnegie Institution for Science, Baltimore, MD 21218, United States; Department of Biology, Johns Hopkins University, Baltimore, MD 21218, United States

**Keywords:** hopanoids, lipids, symbiosis, *Bradyrhizobium*, soybean, *Aeschynomene*, root nodules, nitrogen fixation, flagella, secretion system

## Abstract

The symbioses between leguminous plants and nitrogen-fixing bacteria known as rhizobia are well known for promoting plant growth and sustainably increasing soil nitrogen. Recent evidence indicates that hopanoids, a family of steroid-like lipids, promote *Bradyrhizobium* symbioses with tropical legumes. To characterize hopanoids in *Bradyrhizobium* symbiosis with soybean, the most economically significant *Bradyrhizobium* host, we validated a recently published cumate-inducible hopanoid mutant of *Bradyrhizobium diazoefficiens* USDA110, Pcu-*shc*::Δ*shc*. GC-MS analysis showed that this strain does not produce hopanoids without cumate induction, and under this condition, is impaired in growth in rich medium and under osmotic, temperature, and pH stress. *In planta*, Pcu-*shc*::Δ*shc* is an inefficient soybean symbiont with significantly lower rates of nitrogen fixation and low survival within host tissue. RNA-seq revealed that hopanoid loss reduces expression of flagellar motility and chemotaxis-related genes, further confirmed by swim plate assays, and enhances expression of genes related to nitrogen metabolism and protein secretion. These results suggest that hopanoids provide a significant fitness advantage to *B. diazoefficiens* in legume hosts and provide a foundation for future mechanistic studies of hopanoid function in protein secretion and motility.

**IMPORTANCE:** A major problem for global sustainability is feeding our exponentially growing human population while available arable land is decreasing, especially in areas with the greatest population growth. Harnessing the power of plant-beneficial microbes has gained attention as a potential solution, including the increasing our reliance on the symbioses of leguminous plants and nitrogen-fixing rhizobia. This study examines the role of hopanoid lipids in the symbiosis between *Bradyrhizobium diazoefficiens* USDA110, an important commercial inoculant strain, and its economically important host soybean. Our research extends our knowledge of the functions of bacterial lipids in symbiosis to an agricultural context, which may one day help improve the practical applications of plant-beneficial microbes in agriculture.
