## Supplementary material for "Hopanoid lipids promote soybean-*Bradyrhizobium* symbiosis": SHC_Supplementary Tables: Table S1. Primer sequences used for qRT-PCR.xlsx

### Sheet: Sheet1
Primer name	Sequence (5'-3')
Shc_RT1	GGGGTGGAGTACCTGATTGC
Shc_RT2	CACATTCCGACCCCTACCAC
16S_RT1	GCAGGCTTAACACAT GCAAGTC
16S_RT2	AGGTACGTTCCCACGCGTTACTC
blr2806_RT1	ACCTGGATTTCAGACTGGCG
blr2806_RT2	CGGTGGTGTAATGGAAGCCT
amtB_RT1	ATAAGGGAGACAACGCCTGG
amtB_RT2	GCATGTTCTTGGAACGGACG
nolB_RT1	AAGCCGGTTGGAGCTGATTT
nolB_RT2	CAGCTTGTTTAGCGACGAGC
rhcJ _RT1	GCTATGCCCCTTCTCCTCTC
rhcJ _RT1	CAACACGGACAGCATCAACG
blr6167_RT1	CGCTGCTGATATTTGGCAGG
blr6167_RT2	ACCGATTGAGTGATGGGAGC
bll7160_RT1	AATGGCCTACACCGCTGATG
bll7160_RT2	TGGCTCCAGCAACCCATTTT
fixK2_RT1	CACCGAATTCTCCTACCGCA
fixK2_RT2	CCGTCGGAGAGAAGCTTGTAG
flaA_RT1	GCTCGCTCTCAAAACTGTCG
flaA_RT2	CTGGAATCAGTCGTGGTGCC
blr6996_RT1	GGTCGACAGTAATACCCAGGC
blr6996_RT2	GCGCGGAATTGTCAGTGTC
napE_RT1	GGCGATGGCAGACATTTTCG
napE_RT2	TCCGGATTCATGTGCTGGTC
blr5623_RT1	AGCCCAACGATATGAACGGG
blr5623_RT2	CCAAGTGCGGCAAGACAAAT
fla_RT1	ATACACCGCTCTGAACACGG
fla_RT2	GTCGACTTCAGCTGATTCTGG
Note. primers used for qRT-PCR (using the designation RT1, RT2 for forward and reverse, respectively).
