## Supplementary material for "Hopanoid lipids promote soybean-*Bradyrhizobium* symbiosis": SHC_Supplementary Tables: Table.S4 Up-regulated DEGs of Pcu-shc+E compared to WT+E.xlsx

### Sheet: Table.S4 Up-regulated DEGs of P
geneid	gene_name	WT+E	baseMean	log2FoldChange	pvalue	padj
BAC46117	uppS	343.092	3875.69	4.346	0	0
BAC46116	blr0851	395.321	3514.02	3.937	0	0
BAC50776	bll5511	2043.08	12516.3	3.371	0	0
BAC48444	blr3179	2934.62	13889.4	3.022	0	0
BAC52752	bll7487	737.343	3365.41	2.924	0	0
BAC48302	bll3037	1216.28	5325.37	2.836	0	0
BAC50248	bll4983	2889.65	12522	2.831	0	0
BAC48409	bll3144	5023.62	19267.4	2.636	0	0
BAC47688	blr2423	680.181	1725.14	1.928	0	0
BAC50087	ctpA	7453.29	15987.4	1.617	0	0
BAC48001	bll2736	945.094	2502.97	2.011	5.99e-294	4.07e-291
BAC46118	bchE	164.53	1198.95	3.662	1.29e-290	8.09e-288
BAC48018	blr2753	239.967	1625.43	3.535	3.91e-286	2.27e-283
BAC46673	blr1408	2273.43	5747.35	1.943	1.02e-279	5.52e-277
BAC47075	bll1810	595.386	2527.97	2.839	4.42e-272	2.25e-269
BAC48017	bll2752	343.476	1375.48	2.717	7.11e-266	3.41e-263
BAC49508	bll4243	1002.66	2608.15	1.966	6.01e-265	2.72e-262
BAC49510	blr4245	1195.69	2900.85	1.868	7.54e-262	3.24e-259
BAC49682	blr4417	218.177	1363.88	3.393	6.83e-261	2.79e-258
BAC47112	blr1847	1318.75	4737.82	2.545	9.97e-256	3.87e-253
BAC50215	bll4950	1358.12	3708.09	2.067	1.82e-251	6.73e-249
BAC46115	blr0850	231.709	1429.8	3.413	8.78e-248	3.11e-245
BAC51432	blr6167	83.141	1340.76	4.832	1.87e-246	6.35e-244
BAC49951	blr4686	1147.79	3638.52	2.3	1.05e-240	3.44e-238
BAC47624	blr2359	5946.43	11457.1	1.434	3.17e-238	9.95e-236
BAC47623	blr2358	6740.75	14651.7	1.655	2.17e-237	6.55e-235
BAC49543	bll4278	708.055	2287.21	2.284	1.63e-236	4.74e-234
BAC46757	blr1492	909.787	2227.11	1.816	6.43e-234	1.81e-231
BAC51559	bll6294	3295.28	9127.53	2.103	7.67e-232	2.09e-229
BAC48445	bll3180	912.459	2199.72	1.862	2.02e-230	5.32e-228
BAC48019	blr2754	276.786	1323.87	2.988	1.2e-229	3.06e-227
BAC49953	bll4688	1622.07	4481.01	2.079	4.44e-224	1.1e-221
BAC49491	blr4226	1250.52	2776.81	1.707	4.79e-224	1.15e-221
BAC50418	bll5153	46031.9	79622.4	1.239	5.21e-217	1.18e-214
BAC49952	asd	11446.8	49474.2	2.834	1.06e-215	2.34e-213
BAC47069	bll1804	15023.6	58872.2	2.703	2.69e-211	5.77e-209
BAC49484	blr4219	1837.54	5490.71	2.196	1.64e-209	3.35e-207
BAC47071	blr1806	10322.8	38551.5	2.613	4.24e-206	8.44e-204
BAC46969	blr1704	2613.75	9299.41	2.54	3.63e-201	6.89e-199
BAC50093	bll4828	432.077	1699.26	2.63	3.34e-194	6.19e-192
BAC52551	poxB	926.308	2397.53	1.98	1.97e-190	3.58e-188
BAC47082	blr1817	579.659	1568.32	2.087	6.83e-189	1.21e-186
BAC51736	bll6471	719.253	2376.23	2.378	7.67e-187	1.3e-184
BAC46587	bll1322	475.49	1080.64	1.733	8.61e-186	1.43e-183
BAC51952	blr6687	1293.3	2282.9	1.259	5.47e-181	8.92e-179
BAC48008	bll2743	176.822	900.994	3.099	1.92e-173	2.9e-171
BAC52309	blr7044	612.239	1369	1.693	3.67e-173	5.44e-171
BAC47078	rhcJ	1762.19	5114.35	2.191	5.21e-173	7.58e-171
BAC49483	bll4218	796.005	2195.93	2.067	3.22e-170	4.61e-168
BAC51475	blr6210	1249.39	2631.84	1.586	5.07e-165	6.89e-163
BAC49512	bll4247	818.787	1910.11	1.775	2.4e-164	3.21e-162
BAC51937	bsr6672	966.262	2840.78	2.169	1.43e-161	1.79e-159
BAC46914	blr1649	3894.06	13777	2.52	2.48e-161	3.07e-159
BAC50528	bll5263	343.957	1500.37	2.832	1.31e-160	1.6e-158
BAC52409	blr7144	478.606	1179.29	1.88	1.53e-156	1.78e-154
BAC50527	bll5262	145.943	644.135	2.893	5.14e-155	5.9e-153
BAC50830	bll5565	199.806	571.431	2.159	9.45e-155	1.07e-152
BAC52425	bll7160	8162.03	70711.6	3.912	2.63e-154	2.94e-152
BAC45564	blr0299	1054.98	2032.27	1.453	6.01e-154	6.62e-152
BAC46804	blr1539	1269.48	2856.7	1.725	9.33e-154	1.02e-151
BAC51484	blr6219	1578.21	2782.28	1.273	1.07e-152	1.15e-150
BAC47111	bll1846	1409.55	4479.95	2.328	1.51e-152	1.6e-150
BAC47487	dadA	944.48	2241.52	1.849	1.75e-150	1.83e-148
BAC51894	blr6629	333.496	785.945	1.809	1.02e-148	1.04e-146
BAC49568	bll4303	784.915	4114.34	3.126	1.05e-147	1.06e-145
BAC46397	blr1132	2089.36	5565.77	2.026	1.18e-146	1.18e-144
BAC47637	blr2372	1220.79	2742.21	1.739	1.58e-146	1.55e-144
BAC52827	bll7562	290.095	1014.38	2.452	1.84e-146	1.78e-144
BAC51072	bll5807	20268	37012.3	1.317	9.18e-146	8.81e-144
BAC49490	bsr4225	1033.17	3576.54	2.447	4.47e-145	4.24e-143
BAC52345	bll7080	387.689	848.7	1.687	1.46e-144	1.37e-142
BAC47081	rhcN	1748.68	4611.59	2.039	1.96e-144	1.82e-142
BAC51839	bll6574	2169.29	4269.64	1.471	4.8e-144	4.4e-142
BAC50303	blr5038	1349.96	2585.39	1.401	7.7e-144	6.98e-142
BAC50613	blr5348	284.615	1027.9	2.535	3.05e-143	2.73e-141
BAC50588	bll5323	552.644	1330.24	1.821	6.08e-143	5.39e-141
BAC47638	bll2373	14066.1	37373.6	2	9.43e-143	8.26e-141
BAC47499	aph	3002.62	5224.4	1.222	2.82e-140	2.45e-138
BAC47083	rhcQ	999.252	3061.36	2.284	7.13e-140	6.12e-138
BAC48872	blr3607	115.005	519.566	2.911	1.05e-139	8.94e-138
BAC50611	blr5346	1911.11	3426.84	1.287	3.21e-139	2.67e-137
BAC47687	blr2422	460.322	1385.51	2.233	5.76e-136	4.61e-134
BAC52183	blr6918	2722.45	4272.24	1.012	1.8e-134	1.43e-132
BAC51965	bsr6700	463.109	1904.27	2.728	6.66e-134	5.22e-132
BAC46477	bll1212	3317.77	7505.06	1.724	2.65e-133	2.04e-131
BAC46550	bll1285	3224.83	14317	2.811	3.66e-133	2.79e-131
BAC49703	blr4438	3595.62	6932.06	1.431	7.63e-132	5.76e-130
BAC51532	blr6267	1657.98	2895.33	1.246	2.59e-130	1.94e-128
BAC52553	dgoK	853.054	1562.35	1.359	4.04e-129	2.97e-127
BAC50526	bll5261	204.983	828.562	2.741	7.55e-129	5.49e-127
BAC47077	nolB	2774.88	7745.86	2.103	1.89e-127	1.35e-125
BAC53057	bll7792	5196.32	8781.93	1.171	1.9e-127	1.35e-125
BAC46970	blr1705	2938.48	7410.73	1.937	3.41e-127	2.4e-125
BAC47625	blr2360	2405.06	4972.21	1.539	4.84e-127	3.37e-125
BAC47260	blr1995	275.073	990.347	2.548	5.57e-127	3.85e-125
BAC52774	bll7509	464.806	999.084	1.648	2.29e-126	1.57e-124
BAC48873	blr3608	317.348	817.539	1.969	8.41e-126	5.62e-124
BAC46472	bll1207	92.545	318.58	2.488	9.25e-126	6.13e-124
BAC49354	bll4089	1099.68	2484.43	1.732	1.28e-122	8.26e-121
BAC48618	blr3353	220.284	657.867	2.222	2.83e-121	1.8e-119
BAC47715	htpx	479.669	1568.02	2.34	7.88e-120	4.91e-118
BAC52793	blr7528	1889.44	5431.44	2.151	1.85e-118	1.14e-116
BAC45943	bll0679	2903.22	4588.02	1.047	3.12e-118	1.92e-116
BAC49511	bll4246	728.979	1465.39	1.533	5.38e-118	3.27e-116
BAC50775	bll5510	2576.99	4687.53	1.328	8.73e-118	5.27e-116
BAC52701	blr7436	9261.19	17724.9	1.392	5.77e-117	3.43e-115
BAC47142	bll1877	3110.46	8630.53	2.115	1.06e-116	6.28e-115
BAC50638	bll5373	1096.46	2784.05	1.958	5.2e-116	3.05e-114
BAC47079	nolU	939.344	2511.76	2.05	1.23e-114	7.16e-113
BAC47084	rhcR	1232.82	3676.4	2.23	5.72e-114	3.28e-112
BAC47856	dop	180.136	421.052	1.806	1.1e-113	6.27e-112
BAC50127	bll4862	3390.53	8016.58	1.794	1.52e-113	8.62e-112
BAC47085	rhcS	400.658	1312.99	2.384	4.17e-112	2.35e-110
BAC53211	phoD	192.338	464.57	1.843	1.43e-110	7.93e-109
BAC50625	bll5360	1109.44	2218.54	1.486	2.73e-110	1.5e-108
BAC52700	blr7435	5643.68	9006.1	1.067	3.37e-110	1.83e-108
BAC47105	bll1840	6001.72	13123.6	1.683	2.29e-108	1.23e-106
BAC51733	bll6468	519.683	1289.23	1.896	4.72e-108	2.5e-106
BAC52276	bll7011	253.371	1169.26	2.943	5.47e-108	2.88e-106
BAC49485	bll4220	783.305	1615.73	1.566	6.3e-108	3.29e-106
BAC47074	bsr1809	245.947	844.063	2.488	1.5e-107	7.75e-106
BAC51994	blr6729	5330.43	8310.93	1.019	3.42e-107	1.76e-105
BAC46476	bll1211	766.759	1455.36	1.416	4.12e-107	2.08e-105
BAC45506	blr0241	2741.11	4954.68	1.337	1.31e-106	6.59e-105
BAC52106	bll6841	2531.32	5457.47	1.667	1.63e-106	8.13e-105
BAC47080	nolV	793.524	2031.84	1.984	1.72e-106	8.56e-105
BAC52541	bll7276	287.831	583.869	1.538	2.28e-106	1.13e-104
BAC46758	tfdA	655.801	1350.13	1.539	3.24e-106	1.59e-104
BAC51847	blr6582	1624.48	3017.71	1.343	6.34e-106	3.1e-104
BAC47486	bioA	1629.49	5592.66	2.475	9.3e-106	4.51e-104
BAC47119	blr1854	1638.96	4193.13	1.971	1.14e-105	5.48e-104
BAC53006	blr7741	122.992	403.558	2.4	3.04e-105	1.46e-103
BAC50098	bll4833	303.226	687.65	1.758	6.08e-105	2.9e-103
BAC46473	bsl1208	122.57	397.143	2.327	1.81e-104	8.49e-103
BAC51485	bll6220	2600.44	5225.95	1.512	3.98e-104	1.85e-102
BAC50557	blr5292	89.205	396.565	2.86	1.11e-103	5.12e-102
BAC51483	blr6218	369.52	731.087	1.495	1.63e-102	7.45e-101
BAC47874	blr2609	921.677	1809.32	1.472	2.5e-102	1.14e-100
BAC50247	blr4982	1425.41	3112.65	1.716	2.35e-101	1.06e-99
BAC53241	bll7976	283.182	673.139	1.811	4.03e-99	1.8e-97
BAC47839	bsl2574	235.709	721.603	2.239	5.99e-99	2.65e-97
BAC49489	blr4224	249.854	724.12	2.127	1.23e-98	5.39e-97
BAC46921	blr1656	1501.43	3461.45	1.778	1.36e-98	5.95e-97
BAC49736	bsr4471	234.754	667.896	2.106	1.93e-98	8.31e-97
BAC52159	blr6894	1364.6	4108.02	2.26	1.79e-97	7.6e-96
BAC47863	bll2598	2300.73	3576.32	1.037	1.88e-97	7.95e-96
BAC51451	blr6186	2670.39	4840.48	1.31	5.96e-97	2.5e-95
BAC46509	bll1244	283.887	610.467	1.647	8.86e-97	3.7e-95
BAC49824	bsr4559	1002.86	2320.16	1.786	3.84e-95	1.58e-93
BAC51918	bsl6653	245.99	559.339	1.721	1.66e-94	6.75e-93
BAC51438	blr6173	279.616	640.499	1.732	5.23e-94	2.12e-92
BAC47017	blr1752	4623.77	11434.2	1.951	7.85e-94	3.14e-92
BAC48386	blr3121	1548.62	2757.88	1.268	1.86e-93	7.41e-92
BAC48407	bll3142	605.059	1165.86	1.419	4.56e-93	1.81e-91
BAC47483	blr2218	223.901	592.282	1.983	1.03e-92	4.04e-91
BAC51931	bll6666	1785.93	3244.15	1.315	3.02e-92	1.18e-90
BAC47620	bll2355	2389.45	3715.07	1.028	3.44e-92	1.33e-90
BAC48395	blr3130	2941.29	5532.09	1.394	6.35e-92	2.45e-90
BAC52064	bll6799	220.338	515.944	1.824	4.74e-91	1.82e-89
BAC52275	ssuD	349.241	1383.76	2.716	2.4e-90	9.11e-89
BAC48507	bll3242	385.075	1186.94	2.268	6.99e-90	2.61e-88
BAC48073	blr2808	50.134	340.328	3.598	1.37e-89	5.09e-88
BAC49567	bll4302	1242.29	2385.5	1.416	4.16e-89	1.53e-87
BAC46072	blr0807	2468.11	4298.78	1.221	8.6e-88	3.1e-86
BAC52421	ggt	882.511	1460.65	1.128	9.32e-88	3.35e-86
BAC47405	blr2140	3140.32	7070.26	1.732	1.27e-87	4.51e-86
BAC48328	blr3063	1985.86	3162.85	1.058	4.39e-87	1.54e-85
BAC50844	bll5579	318.676	949.551	2.169	1.01e-86	3.51e-85
BAC48080	blr2815	889.538	2011.05	1.743	3.14e-85	1.08e-83
BAC52020	bll6755	1100.86	1886.32	1.212	5.9e-85	2.02e-83
BAC47113	bll1848	900.205	2125.01	1.831	2.43e-84	8.3e-83
BAC45786	blr0521	18164.7	34933.1	1.415	4.78e-84	1.62e-82
BAC49501	bsr4236	1100.44	3411.99	2.274	9.5e-84	3.2e-82
BAC51453	blr6188	527.149	962.715	1.329	9.81e-84	3.28e-82
BAC46514	blr1249	2214.49	3904.63	1.251	3.74e-83	1.24e-81
BAC46761	blr1496	407.353	845.076	1.564	3.85e-83	1.28e-81
BAC49097	blr3832	630.743	1118.82	1.256	7.68e-83	2.53e-81
BAC46291	bll1026	47.491	315.533	3.505	1.6e-82	5.25e-81
BAC51454	blr6189	609.54	1161.82	1.413	3.84e-82	1.26e-80
BAC46608	blr1343	3895.79	7781.61	1.488	4.06e-82	1.32e-80
BAC50815	blr5550	1225.88	2101.68	1.214	5.15e-82	1.67e-80
BAC50607	bll5342	615.231	1137.98	1.348	9.68e-82	3.13e-80
BAC50373	bll5108	917.334	1628.54	1.304	1.72e-81	5.52e-80
BAC47076	rhcC1	379.704	827.845	1.668	1.88e-81	6.01e-80
BAC50829	blr5564	147.778	598.647	2.708	1.73e-80	5.48e-79
BAC51406	bll6141	378.188	710.526	1.404	2.02e-80	6.39e-79
BAC51698	bll6433	932.597	1475.06	1.062	2.93e-80	9.22e-79
BAC51004	blr5739	1281.94	2186.22	1.172	3.95e-80	1.23e-78
BAC47056	bll1791	2923.27	5703.45	1.469	4.79e-80	1.49e-78
BAC49988	blr4723	373.848	675.199	1.314	8.53e-80	2.63e-78
BAC51433	bll6168	745.236	1447.44	1.456	9.28e-80	2.86e-78
BAC51486	bll6221	1785.86	3245.73	1.317	1.81e-79	5.52e-78
BAC47096	bsr1831	1692.12	3538.11	1.584	1.89e-79	5.75e-78
BAC46605	blr1340	541.598	1116.18	1.569	1.11e-78	3.34e-77
BAC47087	rhcU	753.337	1385.3	1.375	1.22e-78	3.64e-77
BAC52959	blr7694	574.167	1115.01	1.455	1.27e-78	3.78e-77
BAC50767	blr5502	171.958	605.577	2.524	1.4e-78	4.16e-77
BAC50161	bll4896	2132.05	3396.3	1.065	1.53e-78	4.53e-77
BAC49499	bll4234	1762.25	3683.86	1.549	2.55e-78	7.49e-77
BAC53245	blr7980	329.15	852.82	1.971	1.74e-77	5.07e-76
BAC46607	bll1342	191.334	672.685	2.498	2.35e-77	6.82e-76
BAC46549	blr1284	771.743	1488.6	1.451	5.59e-77	1.62e-75
BAC46674	blr1409	1853.85	3060.97	1.143	6.54e-77	1.89e-75
BAC48614	blr3349	70.464	256.489	2.523	7.91e-77	2.27e-75
BAC53180	bsl7915	151.666	370.929	1.859	8.17e-77	2.34e-75
BAC52960	blr7695	10265.2	17876.6	1.224	1.83e-76	5.21e-75
BAC47484	blr2219	538.895	1172.31	1.646	3.52e-76	9.96e-75
BAC49949	blr4684	378.726	723.601	1.394	8.11e-76	2.28e-74
BAC47104	blr1839	453.153	881.583	1.483	1.94e-75	5.43e-74
BAC48503	hyuA	486.136	1020.73	1.602	4.06e-75	1.13e-73
BAC45400	blr0135	1504.93	2529.76	1.171	1.22e-74	3.38e-73
BAC50381	nrd	1171.39	3243.27	2.075	1.86e-74	5.15e-73
BAC52315	blr7050	3191.81	8003.04	1.853	2.5e-74	6.88e-73
BAC46367	blr1102	1201.61	1925.13	1.075	1.19e-73	3.27e-72
BAC46760	blr1495	341.673	683.641	1.495	3.78e-73	1.03e-71
BAC53021	dcp	5047.73	8249.87	1.107	5.41e-73	1.46e-71
BAC49558	bll4293	661.956	1157.49	1.264	3.36e-72	9.01e-71
BAC51439	lon	3672.29	6296.34	1.207	6e-72	1.6e-70
BAC50060	blr4795	253.923	563.25	1.672	7.55e-72	2.01e-70
BAC53165	blr7900	413.172	799.068	1.401	9.5e-72	2.51e-70
BAC47073	bsl1808	578.272	1254.8	1.653	1.43e-71	3.77e-70
BAC47097	bll1832	542.861	1039.28	1.441	2.3e-71	6.03e-70
BAC51154	bll5889	701.675	1590.56	1.752	2.85e-71	7.44e-70
BAC48765	blr3500	3142.72	4997.51	1.08	3.18e-71	8.28e-70
BAC52507	blr7242	654.614	1210.84	1.339	7.11e-71	1.84e-69
BAC47277	bll2012	2104.02	4038.16	1.437	1.39e-70	3.6e-69
BAC52272	bll7007	290.908	499.946	1.242	3.09e-70	7.89e-69
BAC52308	msrA	1345.43	2473.2	1.333	4.08e-70	1.04e-68
BAC52539	blr7274	122.682	293.171	1.846	2.49e-69	6.28e-68
BAC49987	bll4722	1126.72	3301.91	2.156	5.63e-69	1.42e-67
BAC51526	bll6261	344.184	556.95	1.111	1.22e-68	3.05e-67
BAC51402	qor	3777.8	7220.88	1.421	1.35e-68	3.37e-67
BAC52008	blr6743	3700.72	5802.84	1.022	3.28e-68	8.11e-67
BAC46593	blr1328	1975.24	3716.17	1.383	5.3e-68	1.31e-66
BAC46781	acrB	15853.2	29637.7	1.38	6.28e-68	1.54e-66
BAC50262	bll4997	837.396	1398.02	1.156	6.36e-68	1.56e-66
BAC50250	bll4985	1470.09	3233.81	1.714	9.82e-68	2.39e-66
BAC46471	blr1206	151.837	496.059	2.293	2.27e-67	5.49e-66
BAC48199	ragC	2011.96	3478.39	1.225	3.84e-67	9.22e-66
BAC51948	bsr6683	3703.28	7202.92	1.415	6.61e-67	1.57e-65
BAC51999	bsl6734	457.395	992.466	1.681	4.57e-66	1.08e-64
BAC50828	blr5563	100.604	316.119	2.278	6.12e-66	1.43e-64
BAC49480	blr4215	617.416	1208.55	1.45	1.19e-65	2.78e-64
BAC51329	bll6064	187.569	432.996	1.778	1.5e-65	3.5e-64
BAC48071	blr2806	229.186	3398.8	4.789	2.02e-65	4.68e-64
BAC52552	dgoA	572.37	1120.78	1.427	3.37e-65	7.79e-64
BAC52690	bll7425	351.384	675.964	1.439	6.11e-65	1.41e-63
BAC49452	bsl4187	548.341	1018.13	1.325	7.13e-65	1.64e-63
BAC45401	bsr0136	717.481	1120.95	1.007	1.51e-64	3.47e-63
BAC45821	bll0556	982.464	1779.15	1.322	1.52e-64	3.48e-63
BAC50978	blr5713	1578.71	3507.21	1.676	4.21e-64	9.55e-63
BAC50259	blr4994	1020.55	2036.62	1.5	4.94e-64	1.12e-62
BAC51476	blr6211	613.59	987.057	1.075	7.13e-64	1.61e-62
BAC47086	rhcT	685.308	1402.89	1.565	8.88e-64	2e-62
BAC50637	bll5372	319.111	641.532	1.559	1.62e-63	3.63e-62
BAC51966	bll6701	63.264	214.311	2.474	2.06e-63	4.61e-62
BAC48615	cutL	112.705	297.799	1.998	2.5e-63	5.56e-62
BAC48154	blr2889	1353.29	2576.5	1.406	1.28e-62	2.81e-61
BAC49566	bll4301	1475.07	2324.27	1.04	2.23e-62	4.88e-61
BAC46714	blr1449	164.011	569.825	2.486	6.14e-62	1.34e-60
BAC47857	blr2592	129.885	307.482	1.823	8.01e-62	1.74e-60
BAC49817	bll4552	2629.61	4072.15	1.001	1.09e-61	2.35e-60
BAC48766	blr3501	1212.26	1871.18	1.009	3.89e-61	8.34e-60
BAC47106	bll1841	702.464	1400.3	1.513	4.5e-61	9.62e-60
BAC53206	bll7941	6353.24	9954.73	1.027	1.82e-60	3.87e-59
BAC52550	blr7285	197.272	382.527	1.451	2.54e-60	5.37e-59
BAC52274	bll7009	124.108	391.2	2.35	3.06e-60	6.4e-59
BAC46166	aglA	435.96	793.906	1.297	3.22e-60	6.71e-59
BAC52517	bll7252	239.532	429.278	1.333	7.48e-60	1.56e-58
BAC52273	bll7008	164.319	395.191	1.876	2.2e-59	4.55e-58
BAC51462	blr6197	504.803	795.616	1.023	2.52e-59	5.18e-58
BAC48081	blr2816	38161.4	63471.2	1.154	2.54e-59	5.21e-58
BAC53220	bll7955	566.728	919.883	1.103	5.23e-57	1.05e-55
BAC46788	gapA	13481.6	24843.8	1.336	5.27e-57	1.06e-55
BAC50901	blr5636	307.987	659.65	1.657	7.24e-57	1.45e-55
BAC47482	blr2217	192.187	470.513	1.818	1.4e-56	2.78e-55
BAC49827	blr4562	1103.26	1738.46	1.026	7.06e-56	1.38e-54
BAC49704	blr4439	1226.99	2049.12	1.127	2.19e-55	4.22e-54
BAC47107	rhcC2	1544.9	3076.24	1.502	2.27e-55	4.36e-54
BAC45771	bll0506	229.17	424.708	1.354	2.27e-55	4.36e-54
BAC52651	bll7386	1074.42	1999.92	1.33	2.85e-55	5.45e-54
BAC47065	rhcV	1618.62	2841.4	1.272	4.44e-55	8.37e-54
BAC51156	bsl5891	316.194	1909.46	3.284	5.89e-55	1.11e-53
BAC48069	nrtB	105.72	464.556	2.887	5.89e-55	1.11e-53
BAC53020	bll7755	1310.91	2051.02	1.035	5.92e-55	1.11e-53
BAC46395	blr1130	3712.86	7769.02	1.558	6.59e-55	1.23e-53
BAC47838	nudF	653.519	1058.39	1.096	1.23e-54	2.28e-53
BAC50840	blr5575	338.321	926.497	2.097	2.09e-54	3.83e-53
BAC47709	blr2444	826.36	1341.07	1.1	4.25e-54	7.78e-53
BAC50981	blr5716	1202.75	2970.01	1.827	9.08e-54	1.65e-52
BAC48060	bll2795	373.992	790.615	1.605	1.06e-53	1.93e-52
BAC48170	bll2905	390.163	655.716	1.166	1.08e-53	1.96e-52
BAC46756	bll1491	764.205	1409.16	1.372	1.14e-53	2.06e-52
BAC52958	bll7693	813.527	1315.28	1.104	1.29e-53	2.33e-52
BAC53244	blr7979	902.995	1463.36	1.098	3.42e-53	6.13e-52
BAC47710	bll2445	3329.36	7752.48	1.771	3.65e-53	6.53e-52
BAC51667	bll6402	411.59	797.841	1.452	3.66e-53	6.54e-52
BAC51324	blr6059	546.902	919.3	1.145	5.96e-53	1.06e-51
BAC47959	blr2694	62.469	196.435	2.3	9.13e-53	1.61e-51
BAC46289	bll1024	3108.97	5680.26	1.299	1.44e-52	2.53e-51
BAC51527	osmC	657.765	1063.89	1.113	2.66e-52	4.64e-51
BAC45587	otsA	708.94	1212.22	1.241	2.71e-52	4.72e-51
BAC51456	blr6191	500.736	876.707	1.246	4.29e-52	7.42e-51
BAC52518	blr7253	891.448	1476.55	1.141	4.93e-52	8.47e-51
BAC46606	bll1341	1213.94	1904.2	1.034	6.6e-52	1.13e-50
BAC52433	bll7168	354.724	604.203	1.209	1.44e-51	2.46e-50
BAC48004	blr2739	760.355	1278.92	1.151	1.45e-51	2.46e-50
BAC48000	bll2735	217.376	466.462	1.621	3.25e-51	5.48e-50
BAC52508	blr7243	1941.1	3075.98	1.032	3.66e-51	6.16e-50
BAC52422	bll7157	164.169	404.031	1.894	4.77e-51	8.01e-50
BAC50299	bsl5034	332.323	622.814	1.371	9.75e-51	1.63e-49
BAC46713	blr1448	1681.69	9269.53	3.275	1.28e-50	2.12e-49
BAC45878	amtB	1665.59	7298.82	2.886	1.64e-50	2.72e-49
BAC52021	bll6756	1744.79	3149.49	1.298	1.82e-50	3.01e-49
BAC49835	bll4570	405.496	1183.82	2.177	6.69e-50	1.09e-48
BAC46759	bdhA	118.718	243.616	1.558	7.84e-50	1.28e-48
BAC49498	blr4233	308.319	572.405	1.317	8.09e-50	1.31e-48
BAC50839	blr5574	1046.32	4505.38	2.842	9.87e-50	1.6e-48
BAC50822	bll5557	364.808	711.49	1.433	1.38e-49	2.23e-48
BAC46288	bll1023	4890.54	7904.02	1.093	3.6e-49	5.76e-48
BAC46474	bll1209	638.166	1076.61	1.175	6.99e-49	1.11e-47
BAC45795	blr0530	582.009	931.539	1.074	1.33e-48	2.1e-47
BAC49520	blr4255	1018.79	1693.74	1.13	1.47e-48	2.31e-47
BAC49825	bll4560	470.689	780.785	1.164	3.67e-48	5.73e-47
BAC50926	bll5661	704.838	1126.45	1.064	3.75e-48	5.85e-47
BAC48556	blr3291	62.575	200.942	2.33	5.09e-48	7.9e-47
BAC47711	bll2446	2688.56	4965.35	1.354	6.55e-48	1.01e-46
BAC46915	blr1650	393.072	753	1.478	6.67e-48	1.03e-46
BAC45730	bll0465	2084.86	3869.7	1.371	1.33e-47	2.04e-46
BAC48506	bll3241	244.727	600.414	1.879	1.39e-47	2.12e-46
BAC48068	nrtA	140.412	974.554	3.586	1.44e-47	2.19e-46
BAC53005	blr7740	1927.31	4057.37	1.567	3.63e-47	5.5e-46
BAC48870	bll3605	155.723	317.732	1.541	5.48e-47	8.26e-46
BAC46780	acrA	8577.2	18311.3	1.614	8.08e-47	1.21e-45
BAC48074	nasA	157.072	792.581	3.08	9.01e-47	1.35e-45
BAC51174	blr5909	1588.22	2675.02	1.152	9.58e-47	1.43e-45
BAC51938	bll6673	485.874	1241.34	1.922	1.55e-46	2.29e-45
BAC50498	hspB	182.151	442.737	1.847	1.6e-46	2.36e-45
BAC49889	blr4624	39.611	152.043	2.691	1.69e-46	2.48e-45
BAC49479	blr4214	494.76	1282.31	2.02	2.8e-46	4.13e-45
BAC51155	bll5890	2286.68	12719.5	3.371	3.39e-46	4.98e-45
BAC49972	bll4707	325.797	577.477	1.277	5.4e-46	7.9e-45
BAC48200	blr2935	778.833	1278.46	1.107	5.86e-46	8.53e-45
BAC51714	bll6449	381.885	1452.29	2.641	2.32e-45	3.34e-44
BAC49137	bll3872	1827.42	4160.27	1.741	3.1e-45	4.44e-44
BAC47110	bsl1845	603.162	1249.6	1.591	4.92e-45	7e-44
BAC50995	blr5730	5800.33	9149.97	1.089	5.16e-45	7.32e-44
BAC45637	blr0372	864.573	1487.46	1.185	8.77e-45	1.24e-43
BAC51842	bll6577	11386.3	20449.5	1.31	1.25e-44	1.76e-43
BAC48504	bll3239	303.765	712.678	1.792	2.73e-44	3.79e-43
BAC51472	exaA	787.98	1419.5	1.308	3.49e-44	4.81e-43
BAC46715	blr1450	114.027	318.777	2.123	4.19e-44	5.75e-43
BAC52880	dht	487.204	834.296	1.213	4.48e-44	6.13e-43
BAC50606	blr5341	259.263	457.498	1.302	5.44e-44	7.43e-43
BAC46787	pgk	5789.94	9325.89	1.091	7.7e-44	1.05e-42
BAC50838	blr5573	224.204	562.471	1.909	7.87e-44	1.07e-42
BAC47906	blr2641	168.115	333.493	1.491	1.54e-43	2.07e-42
BAC46510	blr1245	689.092	1299.96	1.387	4.11e-43	5.51e-42
BAC51328	bll6063	542.601	1182.34	1.659	4.86e-43	6.51e-42
BAC45770	bll0505	350.236	623.09	1.283	5.2e-43	6.94e-42
BAC53172	bll7907	260.578	464.44	1.291	8.67e-43	1.15e-41
BAC46513	blr1248	2002.92	3105.24	1.012	9.59e-43	1.27e-41
BAC47109	bll1844	927.954	1856.38	1.524	1.05e-42	1.39e-41
BAC45440	bll0175	731.872	1236.03	1.189	1.06e-42	1.41e-41
BAC48505	bll3240	221.36	495.317	1.712	1.52e-42	2e-41
BAC47108	basR	618.206	1194.28	1.46	1.57e-42	2.06e-41
BAC52574	bll7309	1493.41	2428.45	1.11	2.18e-42	2.85e-41
BAC46377	bll1112	807.011	1393.05	1.194	2.25e-42	2.94e-41
BAC51033	blr5768	89.797	210.641	1.822	2.58e-42	3.35e-41
BAC51025	bsr5760	413.669	814.555	1.472	3.65e-42	4.7e-41
BAC52282	bll7017	510.92	819.637	1.092	4.13e-42	5.3e-41
BAC47134	blr1869	2720.79	4411.39	1.124	4.88e-42	6.25e-41
BAC51455	blr6190	365.06	637.027	1.229	6.34e-42	8.08e-41
BAC46169	regR	4229.73	7049.25	1.173	1.49e-41	1.87e-40
BAC48619	blr3354	59.849	161.701	2.058	2.05e-41	2.54e-40
BAC52423	cysE	169.167	405.923	1.78	3.65e-41	4.5e-40
BAC51558	bll6293	227.322	403.469	1.311	3.72e-41	4.57e-40
BAC47063	bll1798	217.072	433.162	1.514	4.76e-41	5.82e-40
BAC53162	blr7897	484.066	786.721	1.099	6.97e-41	8.5e-40
BAC48551	bll3286	121.634	298.79	1.9	8.78e-41	1.07e-39
BAC45796	bll0531	408.321	705.712	1.17	1.36e-40	1.65e-39
BAC52689	bll7424	238.69	412.95	1.225	1.52e-40	1.84e-39
BAC48002	bll2737	125.514	333.441	1.988	1.81e-40	2.17e-39
BAC50160	bll4895	478.376	772.411	1.073	3e-40	3.59e-39
BAC52467	bll7202	558.287	870.696	1.022	3.36e-40	4.01e-39
BAC48070	nrtC	95.741	508.892	3.182	3.92e-40	4.67e-39
BAC48072	blr2807	28.066	301.137	4.23	9.04e-40	1.07e-38
BAC51473	blr6208	145.696	288.466	1.49	1.12e-39	1.33e-38
BAC51482	bsr6217	212.639	392.864	1.284	1.39e-39	1.64e-38
BAC50024	blr4759	885.816	1392.27	1.028	2.66e-39	3.11e-38
BAC50788	blr5523	1094.57	1745.1	1.022	4.73e-39	5.52e-38
BAC52173	bll6908	982.266	2116.78	1.634	1.18e-38	1.35e-37
BAC45877	glnK	422.129	1471.33	2.468	1.72e-38	1.97e-37
BAC46113	blr0848	463.314	740.175	1.056	6e-38	6.77e-37
BAC53207	pcaB	288.536	453.22	1.036	6.5e-38	7.32e-37
BAC53214	phnM	391.586	806.532	1.586	9.78e-38	1.09e-36
BAC47141	blr1876	267.304	595.557	1.728	1.62e-37	1.8e-36
BAC46717	blr1452	69.718	174.304	1.911	1.97e-37	2.17e-36
BAC46609	bll1344	322.657	510.307	1.07	4.44e-37	4.84e-36
BAC46102	bll0837	284.724	448.72	1.045	6.03e-37	6.54e-36
BAC49989	blr4724	2941.43	4635.03	1.038	8.81e-37	9.5e-36
BAC45358	bsr0093	145.95	299.767	1.515	1.05e-36	1.12e-35
BAC51142	blr5878	371.111	644.416	1.233	1.33e-36	1.42e-35
BAC51843	blr6579	3189.59	5070.65	1.037	1.48e-36	1.58e-35
BAC52825	dhlB	186.749	348.138	1.367	1.74e-36	1.85e-35
BAC46518	blr1253	267.791	490.424	1.327	2.49e-36	2.64e-35
BAC50982	bsl5717	481.307	921.481	1.45	5.49e-36	5.78e-35
BAC46716	blr1451	94.186	235.634	1.94	8.54e-36	8.93e-35
BAC47068	bll1803	1143.57	2247.64	1.482	9.52e-36	9.94e-35
BAC46475	bll1210	273.712	479.108	1.263	1e-35	1.05e-34
BAC52684	bsr7419	432.515	706.331	1.118	2.04e-35	2.1e-34
BAC49193	blr3928	869.963	1416.11	1.11	5.52e-35	5.66e-34
BAC52174	bll6909	742.028	1419.7	1.348	1.34e-34	1.36e-33
BAC51463	bll6198	205.907	357.101	1.243	1.64e-34	1.66e-33
BAC49125	blr3860	79.162	185.934	1.832	2.19e-34	2.21e-33
BAC52471	bll7206	353.035	579.053	1.131	5.7e-34	5.7e-33
BAC52452	dctA	122.169	221.861	1.329	6.88e-34	6.87e-33
BAC50159	bll4894	245.021	379.745	1.016	7.64e-34	7.62e-33
BAC51933	bll6668	7488.66	12730.9	1.196	8.42e-34	8.38e-33
BAC47066	bll1801	421.505	713.247	1.207	9.02e-34	8.95e-33
BAC48586	blr3321	58.905	152.704	1.985	1.14e-33	1.13e-32
BAC47064	bll1799	284.907	505.385	1.287	1.86e-33	1.83e-32
BAC52538	bll7273	846.628	1456.72	1.205	1.88e-33	1.85e-32
BAC47999	bll2734	202.328	351.795	1.234	2.06e-33	2.03e-32
BAC52291	blr7026	135.52	239.892	1.282	3.47e-33	3.39e-32
BAC46071	blr0806	357.153	611.501	1.187	5.09e-33	4.94e-32
BAC49836	bll4571	492.643	1783.55	2.54	9.71e-33	9.36e-32
BAC47986	htrA	470.639	972.888	1.57	2.75e-32	2.62e-31
BAC53187	blr7922	279.899	591.575	1.618	3.25e-32	3.08e-31
BAC48066	bll2801	211.808	863.132	2.73	7.66e-32	7.21e-31
BAC53243	blr7978	418.513	663.517	1.037	9.39e-32	8.76e-31
BAC49434	glnII	17883.1	39545.3	1.689	9.6e-32	8.94e-31
BAC53186	bll7921	513.485	859.284	1.182	1.3e-31	1.21e-30
BAC53062	blr7797	2290.56	3969.73	1.228	1.6e-31	1.47e-30
BAC50424	bll5159	329.218	567.21	1.245	3.34e-31	3.03e-30
BAC50905	bll5640	146.357	285.544	1.436	4.87e-31	4.41e-30
BAC46519	blr1254	287.918	465.985	1.088	5.71e-31	5.16e-30
BAC50821	blr5556	209.088	358.261	1.176	8.65e-31	7.74e-30
BAC51968	blr6703	311.993	519.68	1.145	8.79e-31	7.85e-30
BAC53055	bll7790	104.377	235.736	1.76	2.39e-30	2.11e-29
BAC45541	blr0276	52.858	118.5	1.675	7.16e-30	6.21e-29
BAC50841	blr5576	120.616	279.103	1.779	8.88e-30	7.69e-29
BAC50925	bll5660	1145.41	1863.2	1.074	1.15e-29	9.89e-29
BAC51716	bll6451	199.487	347.387	1.259	2.03e-29	1.74e-28
BAC51047	bll5782	1657.32	2691.64	1.1	2.46e-29	2.1e-28
BAC51557	hlyD	156.491	252.544	1.117	2.91e-29	2.48e-28
BAC51425	blr6160	190.675	305.443	1.055	3.37e-29	2.86e-28
BAC51758	blr6493	89.808	179.118	1.491	3.86e-29	3.27e-28
BAC50977	blr5712	1774.39	4306.22	1.841	4.14e-29	3.51e-28
BAC52597	blr7332	229.024	398.363	1.248	4.41e-29	3.72e-28
BAC47062	bll1797	195.787	367.259	1.416	5.21e-29	4.39e-28
BAC48508	bll3243	125.025	240.54	1.425	9.48e-29	7.91e-28
BAC51045	bll5780	1321.9	2185.99	1.096	1.34e-28	1.11e-27
BAC49278	blr4013	361.499	600.83	1.145	1.52e-28	1.25e-27
BAC52555	hpaC	109.856	192.542	1.204	1.79e-28	1.47e-27
BAC52472	bll7207	470.571	776.801	1.141	1.86e-28	1.53e-27
BAC52292	blr7027	140.023	280.559	1.521	2.57e-28	2.09e-27
BAC53201	blr7936	125.96	252.988	1.491	3.22e-28	2.61e-27
BAC53042	blr7777	1612.62	2731.3	1.156	3.63e-28	2.94e-27
BAC47067	bll1802	481.849	854.548	1.283	6.74e-28	5.4e-27
BAC45397	bll0132	1286.09	2172.91	1.179	2.86e-27	2.26e-26
BAC51034	blr5769	86.458	164.068	1.368	5.81e-27	4.54e-26
BAC46917	bsl1652	281.475	460.397	1.149	1.19e-26	9.26e-26
BAC47406	bll2141	563.662	895.134	1.063	2.58e-26	1.98e-25
BAC48581	bll3316	48.566	125.253	1.975	2.65e-26	2.03e-25
BAC46380	blr1115	174.284	275.782	1.038	2.82e-26	2.15e-25
BAC50820	bll5555	174.386	363.162	1.652	3.34e-26	2.54e-25
BAC52172	blr6907	617.618	971.906	1.041	5.46e-26	4.14e-25
BAC51730	blr6465	595.923	926.944	1.011	6.81e-26	5.15e-25
BAC47671	bsl2407	78.64	172.684	1.678	1.05e-25	7.9e-25
BAC50547	bll5282	142.93	249.453	1.225	1.13e-25	8.49e-25
BAC47498	blr2233	1229.35	2130.5	1.211	2.51e-25	1.86e-24
BAC45542	blr0277	166.641	271.695	1.105	2.73e-25	2.01e-24
BAC48617	blr3352	43.722	97.903	1.693	3.5e-25	2.58e-24
BAC46154	bll0889	99.957	204.122	1.55	4.62e-25	3.39e-24
BAC51914	bll6649	116.491	203.535	1.239	5.46e-25	3.99e-24
BAC46731	bll1466	114.486	214.098	1.399	6.27e-25	4.58e-24
BAC47985	blr2720	140.251	227.701	1.086	4.99e-24	3.57e-23
BAC51333	bll6068	663.579	1167.33	1.255	3.08e-23	2.15e-22
BAC53212	phoC	56.089	113.266	1.486	3.93e-23	2.72e-22
BAC48874	blr3609	58.905	124.309	1.598	4.64e-23	3.21e-22
BAC51460	bll6196	134.252	232.973	1.223	4.85e-23	3.34e-22
BAC48612	bll3347	136.74	303.317	1.696	6.5e-23	4.44e-22
BAC52909	bll7644	186.664	334.036	1.3	1.89e-22	1.27e-21
BAC50270	blr5005	1240.56	2077.49	1.171	4.22e-22	2.81e-21
BAC50499	hspC	373.636	686.462	1.327	7.59e-22	5.02e-21
BAC48510	bll3245	112.089	285.563	1.932	1.49e-21	9.74e-21
BAC52945	blr7680	118.884	198.634	1.166	2.39e-21	1.55e-20
BAC52283	bll7018	110.9	170.432	1.018	3.55e-21	2.27e-20
BAC45626	bll0361	216.824	338.059	1.015	8.37e-21	5.29e-20
BAC50485	hspE	62.225	135.46	1.625	9.21e-21	5.8e-20
BAC52290	bll7025	289.319	441.615	1	9.55e-21	6.02e-20
BAC47998	bll2733	74.038	127.608	1.237	1.15e-20	7.22e-20
BAC51048	bll5783	602.153	982.125	1.095	1.46e-20	9.13e-20
BAC48550	bll3285	47.898	109.786	1.75	2.86e-20	1.76e-19
BAC51437	blr6172	89.313	166.447	1.377	2.86e-20	1.76e-19
BAC52331	blr7066	194.691	311.495	1.066	3.69e-20	2.27e-19
BAC49029	bll3764	90.151	148.036	1.149	3.16e-19	1.86e-18
BAC48557	blr3292	23.678	57.964	1.877	4.1e-19	2.39e-18
BAC46670	bsl1405	96.592	157.71	1.126	4.95e-19	2.89e-18
BAC46729	bll1464	549.289	933.016	1.209	8.05e-19	4.62e-18
BAC46730	bll1465	76.657	145.665	1.413	4.74e-18	2.62e-17
BAC53325	blr8060	11.491	50.316	2.918	6.91e-18	3.8e-17
BAC47867	bsl2602	50.44	113.758	1.698	7.32e-18	4.02e-17
BAC48509	bll3244	118.857	226.139	1.407	9.95e-18	5.43e-17
BAC48552	bll3287	44.866	93.369	1.566	2.06e-17	1.11e-16
BAC50094	blr4829	72.48	134.048	1.363	2.4e-17	1.28e-16
BAC48587	blr3322	43.396	106.651	1.885	2.52e-17	1.35e-16
BAC51731	bsr6466	90.353	150.469	1.141	3.97e-17	2.1e-16
BAC52540	blr7275	41.5	81.711	1.498	4.81e-17	2.54e-16
BAC48616	cutM	21.948	54.133	1.869	4.86e-17	2.56e-16
BAC53061	bsr7796	1613.21	2566.52	1.019	6.43e-17	3.37e-16
BAC52424	bsl7159	164.472	261.332	1.058	8.07e-17	4.21e-16
BAC51720	bll6455	78.426	161.018	1.577	1.09e-16	5.65e-16
BAC49279	bsl4014	98.342	173.893	1.223	1.99e-16	1.02e-15
BAC51719	bll6454	44.883	94.893	1.651	5.6e-16	2.8e-15
BAC51518	blr6253	155.236	245.369	1.054	9.3e-16	4.61e-15
BAC49673	bsr4408	113.924	199.712	1.286	1.03e-15	5.1e-15
BAC48020	blr2755	18.406	61.413	2.333	1.91e-15	9.33e-15
BAC49991	bsr4726	470.194	792.664	1.139	3.26e-15	1.57e-14
BAC50477	blr5212	42.061	72.989	1.235	4.41e-15	2.1e-14
BAC50486	hspF	132.32	212.597	1.1	5.22e-15	2.48e-14
BAC48558	blr3293	43.514	81.542	1.405	1.15e-14	5.36e-14
BAC49509	bsr4244	110.294	184.562	1.149	1.38e-14	6.38e-14
BAC50493	blr5228	225.126	367.155	1.114	1.42e-14	6.53e-14
BAC51932	blr6667	129.207	207.84	1.068	2.05e-14	9.36e-14
BAC45463	bll0198	186.984	302.541	1.072	2.31e-14	1.05e-13
BAC48585	blr3320	79.331	131.525	1.161	2.95e-14	1.34e-13
BAC46292	bll1027	10.679	46.534	2.823	3.03e-14	1.37e-13
BAC52466	bll7201	106.809	171.331	1.126	3.55e-14	1.6e-13
BAC50487	blr5222	32.626	65.271	1.502	6.82e-14	3.02e-13
BAC47471	bsl2206	797.665	1457.83	1.306	6.87e-14	3.04e-13
BAC47961	blr2696	17.018	42.66	1.872	8.2e-14	3.61e-13
BAC50999	nrtA	73.795	114.859	1.031	2.34e-13	1.01e-12
BAC51330	bll6065	400.901	887.033	1.69	2.49e-13	1.07e-12
BAC50107	blr4842	196.625	307.484	1.011	3.36e-13	1.43e-12
BAC48620	blr3355	64.302	115.341	1.278	3.48e-13	1.48e-12
BAC49523	bsr4258	788.108	1191.33	1.002	3.66e-13	1.55e-12
BAC46410	bll1145	124.803	194.498	1.009	4.02e-13	1.7e-12
BAC52515	blr7250	63.323	115.241	1.316	4.91e-13	2.06e-12
BAC45475	bsr0210	449.253	727.847	1.022	6.21e-13	2.58e-12
BAC48621	blr3356	49.366	84.554	1.207	6.77e-13	2.81e-12
BAC53326	bsr8061	26.88	66.578	1.909	7.16e-13	2.96e-12
BAC48061	bll2796	81.463	131.013	1.073	7.23e-13	2.99e-12
BAC50253	blr4988	57.042	112.711	1.48	8.29e-13	3.42e-12
BAC48871	bsl3606	16.352	42.32	1.885	1.41e-12	5.71e-12
BAC46840	blr1575	113.606	192.816	1.193	1.67e-12	6.76e-12
BAC52287	bll7022	56.911	93.791	1.133	1.87e-12	7.53e-12
BAC45570	blr0305	25.186	55.491	1.678	3.54e-12	1.4e-11
BAC53133	blr7868	159.823	251.68	1.039	5.74e-12	2.25e-11
BAC47866	bsr2601	69.198	132.717	1.418	1.08e-11	4.17e-11
BAC46733	blr1468	74.206	123.026	1.1	1.84e-11	7e-11
BAC51735	bll6470	117.145	192.395	1.121	2.11e-11	7.99e-11
BAC48578	bll3313	44.283	84.275	1.427	3.41e-11	1.28e-10
BAC50483	bll5218	301.071	733.848	1.828	6.68e-11	2.45e-10
BAC51838	bsr6573	276.94	547.039	1.448	7.79e-11	2.84e-10
BAC50564	bll5299	42.343	70.032	1.129	8.04e-11	2.92e-10
BAC49032	blr3767	58.555	96.407	1.109	8.23e-11	2.99e-10
BAC48611	bll3346	87.128	139.925	1.096	1.21e-10	4.33e-10
BAC48555	bll3290	118.522	194.54	1.131	2.05e-10	7.23e-10
BAC51024	bsr5759	78.491	122.407	1.02	4.29e-10	1.49e-09
BAC51668	bll6403	109.068	169.643	1.024	6.17e-10	2.12e-09
BAC48582	bll3317	30.612	54.304	1.325	1.62e-09	5.38e-09
BAC50492	groEL1	1374.38	3012.66	1.688	2.23e-09	7.29e-09
BAC52052	blr6787	8.241	20.749	1.926	2.86e-09	9.29e-09
BAC49888	bsl4623	123.278	196.882	1.043	5.08e-09	1.62e-08
BAC46842	bll1577	69.911	109.077	1.049	8.19e-09	2.56e-08
BAC50482	bll5217	457.29	916.749	1.508	2.1e-08	6.31e-08
BAC48579	bll3314	8.221	24.252	2.229	3.56e-08	1.05e-07
BAC45539	blr0274	9.543	28.008	2.102	4.25e-08	1.24e-07
BAC51836	hspH	1548.61	2976.2	1.255	5.23e-08	1.51e-07
BAC48832	blr3567	138.486	216.423	1.009	7.21e-08	2.06e-07
BAC48458	bll3193	60.654	94.229	1.02	1.17e-07	3.27e-07
BAC45540	bll0275	32.569	54.353	1.187	1.51e-07	4.2e-07
BAC51837	blr6572	274.813	519.854	1.475	1.88e-07	5.16e-07
BAC48831	blr3566	282.258	480.171	1.157	2.28e-07	6.21e-07
BAC49247	bll3982	148.478	229.613	1.042	3.24e-07	8.69e-07
BAC49497	bll4232	35.186	57.498	1.056	7.63e-07	1.98e-06
BAC46553	blr1288	330.269	516.553	1.025	1.15e-06	2.93e-06
BAC50563	bll5298	29.602	48.192	1.063	1.16e-06	2.94e-06
BAC50484	hspD	872.6	2263.32	1.923	1.3e-06	3.3e-06
BAC46497	bsr1232	13.02	26.346	1.472	1.77e-06	4.45e-06
BAC48580	bll3315	15.487	33.243	1.617	1.05e-05	2.46e-05
BAC50491	groES1	267.958	571.018	1.608	1.23e-05	2.87e-05
BAC50489	bsl5224	12.885	23.845	1.326	1.55e-05	3.58e-05
BAC48583	bll3318	20.28	36.811	1.329	1.79e-05	4.13e-05
BAC52045	bsl6780	19.543	33.645	1.201	7.92e-05	0.0001713
BAC48641	bll3376	11.16	18.96	1.259	0.0001245	0.0002628
BAC46119	blr0854	16.364	30.216	1.364	0.0001598	0.0003339
BAC50488	bsr5223	20.791	33.089	1.025	0.0002785	0.000567
BAC53324	bsl8059	9.084	17.112	1.447	0.0003002	0.0006083
BAC48643	bll3378	6.044	11.734	1.43	0.003665	0.006402
BAC51902	blr6637	7.916	13.791	1.193	0.01307	0.02101
BAC52346	bll7081	8.512	13.245	1.007	0.01725	0.02711
BAC48644	bll3379	8.578	14.448	1.202	0.01897	0.02959
