## Supplementary material for "Hopanoid lipids promote soybean-*Bradyrhizobium* symbiosis": SHC_Supplementary Tables: Table.S5 Down-regulated DEGs of Pcu-shc+E compared to WT+E.xls

geneid	gene_name	WT+E	baseMean	log2FoldChange	pvalue	padj
BAC48269	shc	10662.285	4935.195	-6.032	0	0
BAC46147	bll0882	3164.429	2142.496	-1.309	7.00E-224	1.63E-221
BAC49974	blr4709	21345.421	13075.002	-1.785	3.40E-210	7.11E-208
BAC52261	blr6996	2744.476	1599.102	-2.09	1.17E-202	2.28E-200
BAC50888	blr5623	8346.144	5334.258	-1.563	4.25E-187	7.37E-185
BAC50894	bll5629	14025.332	8927.004	-1.556	3.04E-179	4.87E-177
BAC51103	flgI	3098.295	1981.606	-1.566	1.44E-177	2.25E-175
BAC49979	blr4714	15257.593	10278.012	-1.354	1.03E-173	1.58E-171
BAC49715	blr4450	11632.144	7911.289	-1.257	2.04E-169	2.87E-167
BAC45889	blr0624	4972.287	3485.496	-1.142	3.63E-167	5.01E-165
BAC51092	flgF	2339.929	1338.998	-2.218	2.26E-162	2.92E-160
BAC51094	blr5829	1827.697	1108.08	-1.835	1.04E-161	1.33E-159
BAC52135	bll6870	7444.288	5091.548	-1.228	3.66E-160	4.39E-158
BAC51146	blr5881	3196.289	2255.813	-1.121	3.10E-157	3.67E-155
BAC50922	bll5657	2562.472	1708.544	-1.343	3.51E-149	3.62E-147
BAC51117	bll5852	2929.944	1879.825	-1.543	1.74E-139	1.46E-137
BAC52131	fla	183437.475	102335.535	-2.444	9.73E-139	8.01E-137
BAC47570	bll2305	4235.584	2919.525	-1.183	2.21E-138	1.80E-136
BAC52116	flhA	9762.266	6871.745	-1.127	2.57E-136	2.07E-134
BAC48270	blr3005	11807.26	7487.567	-1.591	1.02E-133	7.94E-132
BAC51290	bll6025	8729.56	5614.209	-1.537	3.57E-130	2.65E-128
BAC52134	flgH	6670.34	4610.023	-1.194	6.94E-126	4.72E-124
BAC52149	flgF	8195.849	5897.137	-1.046	7.41E-126	4.99E-124
BAC52012	bll6747	4004.808	2545.962	-1.594	4.59E-124	3.02E-122
BAC48439	blr3174	1737.55	1158.341	-1.333	2.72E-123	1.77E-121
BAC51191	bll5926	2059.851	1423.263	-1.206	5.41E-122	3.47E-120
BAC48960	flaA	716.249	392.181	-2.585	1.25E-120	7.89E-119
BAC53421	bll8156	3588.714	2449.124	-1.257	3.38E-120	2.12E-118
BAC51192	rfaE	2348.498	1639.865	-1.173	2.55E-114	1.47E-112
BAC51093	flgG	1454.611	862.278	-2.024	3.36E-110	1.83E-108
BAC52845	bll7580	2385.84	1685.982	-1.122	4.69E-108	2.50E-106
BAC51119	bll5854	8082.2	5327.563	-1.426	3.68E-107	1.87E-105
BAC51105	blr5840	1303.248	818.47	-1.651	8.72E-105	4.13E-103
BAC49725	bsl4460	1156.697	757.576	-1.405	1.17E-99	5.24E-98
BAC53003	blr7738	9958.71	7125.665	-1.061	8.61E-99	3.79E-97
BAC50733	blr5468	1955.123	1244.974	-1.577	2.27E-98	9.75E-97
BAC51104	blr5839	637.626	396.874	-1.711	3.20E-98	1.36E-96
BAC51118	bll5853	2831.36	1825	-1.538	8.65E-95	3.54E-93
BAC50944	bll5679	1812.198	1149.762	-1.598	5.75E-94	2.32E-92
BAC52150	fliI	6122.354	4177.063	-1.258	6.60E-94	2.65E-92
BAC50765	bll5500	7473.746	5326.064	-1.117	1.80E-90	6.84E-89
BAC52146	bll6881	11398.837	8103.054	-1.084	4.34E-90	1.63E-88
BAC51193	rfaD	2039.04	1353.848	-1.373	1.94E-89	7.20E-88
BAC46478	blr1213	688.317	423.041	-1.774	1.28E-88	4.68E-87
BAC51095	flgH	1401.51	891.196	-1.594	6.84E-88	2.49E-86
BAC52262	flgD	1520.64	936.714	-1.755	9.80E-88	3.50E-86
BAC51113	bll5848	7105.142	5063.943	-1.069	1.09E-87	3.89E-86
BAC50923	blr5658	14260.727	10306.502	-1.041	8.85E-86	3.07E-84
BAC53359	bll8094	15576.001	10250.646	-1.389	1.99E-85	6.87E-84
BAC52148	blr6883	13025.39	9261.237	-1.115	5.36E-84	1.81E-82
BAC46136	blr0871	38018.74	25592.357	-1.281	1.07E-81	3.45E-80
BAC52765	blr7500	3960.042	2686.895	-1.267	7.99E-80	2.48E-78
BAC50921	bll5656	1776.441	1232.889	-1.161	1.96E-76	5.56E-75
BAC52120	fliC	5292.678	3707.336	-1.109	4.36E-74	1.20E-72
BAC51051	blr5786	2107.433	1318.297	-1.642	9.41E-69	2.36E-67
BAC50766	bll5501	1337.135	920.01	-1.219	2.41E-68	5.98E-67
BAC52132	fliP	2731.076	1943.788	-1.066	6.51E-68	1.59E-66
BAC53358	bll8093	2694.606	1722.294	-1.522	2.08E-67	5.04E-66
BAC49965	blr4700	158600.376	112369.346	-1.147	2.34E-67	5.63E-66
BAC51114	bll5849	5146.088	3517.373	-1.213	4.94E-66	1.16E-64
BAC52136	flgI	11517.55	8350.654	-1.02	5.85E-63	1.30E-61
BAC52130	fla	212931.509	143470.239	-1.348	2.24E-62	4.90E-61
BAC52767	blr7502	1463.628	1023.663	-1.17	7.68E-62	1.67E-60
BAC50736	bll5471	5260.469	3697.136	-1.105	1.25E-61	2.68E-60
BAC51111	bll5846	52985.796	36328.076	-1.252	2.85E-60	6.01E-59
BAC51109	bll5844	11583.482	7888.972	-1.283	1.41E-59	2.91E-58
BAC50834	blr5569	3927.763	2737.602	-1.147	2.02E-58	4.10E-57
BAC49530	bll4265	3159.351	2194.071	-1.189	7.51E-56	1.47E-54
BAC52115	fliR	2708.146	1932.118	-1.073	2.42E-55	4.63E-54
BAC45927	bsr0662	1523.085	1086.545	-1.109	6.64E-55	1.24E-53
BAC52753	cyc1	292.86	177.397	-1.891	8.87E-55	1.65E-53
BAC50375	bsl5110	605.093	376.353	-1.713	1.23E-54	2.27E-53
BAC50079	bll4814	1519.604	1067.38	-1.116	1.68E-54	3.09E-53
BAC50734	blr5469	1059.845	705.608	-1.351	6.44E-54	1.18E-52
BAC51800	bll6535	3808.151	2758.426	-1.004	2.76E-53	4.95E-52
BAC45629	blr0364	1824.226	1299.587	-1.1	7.49E-53	1.32E-51
BAC53144	blr7879	712.596	466.357	-1.39	1.18E-52	2.07E-51
BAC47613	cheR	3408.844	2466.286	-1.024	2.10E-52	3.67E-51
BAC49774	blr4509	1323.49	902.182	-1.23	3.12E-52	5.42E-51
BAC49726	bll4461	1410.765	935.634	-1.426	4.34E-52	7.48E-51
BAC52754	lguL	581.516	364.705	-1.708	4.45E-52	7.65E-51
BAC51115	bll5850	4208.129	2940.034	-1.156	2.78E-51	4.70E-50
BAC52526	putA	1109.839	807.884	-1.011	2.83E-50	4.66E-49
BAC52099	bll6834	4216.52	2827.941	-1.344	1.29E-47	1.98E-46
BAC52766	blr7501	1136.226	767.1	-1.297	1.48E-47	2.25E-46
BAC52133	fliL	4411.453	3115.391	-1.115	6.65E-47	1.00E-45
BAC52187	blr6922	2092.488	1441.464	-1.213	9.40E-47	1.40E-45
BAC47614	cheB	2773.093	2004.954	-1.004	1.16E-46	1.73E-45
BAC46376	bsl1111	716.438	514.011	-1.033	8.98E-46	1.30E-44
BAC51934	blr6669	999.734	682.731	-1.26	2.60E-45	3.74E-44
BAC49897	bll4632	907.823	645.017	-1.107	3.34E-45	4.77E-44
BAC46140	bll0875	544.484	372.582	-1.23	4.20E-45	5.99E-44
BAC52141	flgB	13306.605	9607.961	-1.041	1.47E-44	2.06E-43
BAC52985	bsr7720	514.403	333.274	-1.556	1.61E-44	2.26E-43
BAC49773	blr4508	2244.115	1461.766	-1.481	3.81E-44	5.25E-43
EBT00050756853	trnN-GUU	5043.688	3404.135	-1.306	1.46E-43	1.98E-42
BAC49659	bll4394	739.591	481.198	-1.535	1.28E-42	1.69E-41
BAC49959	bsr4694	549.665	361.996	-1.369	4.93E-42	6.31E-41
BAC52756	blr7491	2915.13	1991.312	-1.273	7.31E-42	9.29E-41
BAC48965	flgE	126.417	69.86	-2.553	1.53E-41	1.91E-40
BAC52101	uxuB	602.195	416.451	-1.242	2.98E-41	3.68E-40
BAC47591	bll2326	1695.438	1206.859	-1.055	3.54E-41	4.37E-40
BAC52114	bll6849	2093.39	1465.185	-1.146	4.47E-41	5.47E-40
BAC49456	blr4191	685.988	490.952	-1.043	9.34E-39	1.08E-37
BAC51087	bll5822	404.365	284.244	-1.09	5.44E-38	6.16E-37
BAC52755	blr7490	1504.111	997.031	-1.419	5.84E-38	6.61E-37
BAC47506	xynA	1320.793	958.847	-1.004	1.49E-37	1.65E-36
BAC45657	cheW	1390.786	1000.309	-1.01	1.80E-37	1.99E-36
BAC52100	bll6835	524.282	356.317	-1.292	4.46E-36	4.72E-35
BAC45598	bll0333	5679.833	3004.823	-2.613	1.00E-35	1.04E-34
BAC53357	bsl8092	569.118	389.583	-1.244	1.61E-35	1.67E-34
BAC51596	bkdA1	568.612	393.56	-1.2	2.81E-35	2.89E-34
BAC52656	bsl7391	2257.771	1551.865	-1.271	1.66E-34	1.67E-33
BAC51602	bll6337	963.518	677.009	-1.128	2.55E-33	2.49E-32
BAC46871	blr1606	832.257	584.457	-1.131	2.00E-32	1.92E-31
BAC48197	blr2932	340.813	237.643	-1.141	2.16E-31	1.98E-30
BAC46145	bll0880	1166.631	832.898	-1.034	2.22E-31	2.03E-30
BAC51597	bkdA2	316.703	222.822	-1.137	2.60E-31	2.38E-30
BAC52113	bll6848	3040.648	2205.527	-1.054	2.92E-31	2.66E-30
BAC49321	blr4056	1478.417	1057.053	-1.061	5.72E-31	5.16E-30
BAC45996	bll0731	766.023	555.572	-1.042	6.06E-31	5.46E-30
BAC47615	blr2350	2519.301	1828.347	-1.009	2.11E-30	1.87E-29
BAC47387	blr2122	1008.722	731.101	-1.007	5.76E-30	5.02E-29
BAC46458	mtbA	24958.39	17981.633	-1.03	1.09E-29	9.41E-29
BAC45590	blr0325	1001.493	714.202	-1.098	1.46E-28	1.21E-27
BAC50739	blr5474	440.916	305.359	-1.17	1.87E-28	1.53E-27
BAC45597	bll0332	1654.814	891.062	-2.433	6.09E-28	4.89E-27
BAC51601	bll6336	423.669	280.397	-1.39	6.05E-26	4.58E-25
BAC52768	bsr7503	530.195	378.905	-1.05	2.25E-25	1.67E-24
BAC50731	bll5466	332.683	230.528	-1.196	4.81E-23	3.32E-22
BAC47512	blr2247	2194.635	1550.617	-1.11	7.16E-23	4.88E-22
BAC47354	blr2089	263.473	185.428	-1.124	2.58E-22	1.73E-21
BAC51391	blr6126	357.254	252.295	-1.125	2.68E-22	1.79E-21
BAC48961	blr3696	185.952	122.901	-1.401	1.51E-21	9.85E-21
BAC45654	bll0389	704.508	502.586	-1.046	1.58E-21	1.03E-20
BAC51663	blr6399	113.149	70.981	-1.646	2.26E-21	1.46E-20
BAC49578	bll4313	197.917	139.279	-1.137	4.44E-21	2.84E-20
BAC49672	bsl4407	175.094	113.476	-1.513	8.75E-21	5.53E-20
BAC52257	blr6992	904.376	664.886	-1.006	2.49E-20	1.54E-19
BAC48440	bsl3175	660.243	446.664	-1.302	6.35E-20	3.87E-19
BAC52948	bsr7683	292.878	199.291	-1.277	1.03E-19	6.19E-19
BAC51901	blr6636	355.636	256.199	-1.088	6.51E-19	3.76E-18
BAC46479	blr1214	118.415	76.218	-1.535	7.44E-19	4.28E-18
BAC45662	blr0397	155.325	101.139	-1.48	2.42E-18	1.35E-17
BAC52084	bll6819	343.744	232.88	-1.279	2.68E-18	1.49E-17
BAC51569	bll6304	280.916	201.636	-1.022	6.37E-18	3.51E-17
BAC52230	blr6965	262.715	174.056	-1.382	2.62E-17	1.40E-16
BAC52655	bsr7390	183.788	124.23	-1.25	1.64E-16	8.42E-16
BAC52269	bll7004	203.111	143.756	-1.137	4.46E-16	2.25E-15
BAC45903	blr0638	885.204	631.821	-1.053	1.36E-15	6.66E-15
BAC47344	blr2079	354.249	252.974	-1.017	2.28E-15	1.11E-14
BAC45663	bsr0398	234.469	166.924	-1.086	2.49E-15	1.21E-14
BAC47237	bsr1972	269.795	184.24	-1.208	6.27E-15	2.97E-14
BAC47252	bsl1987	108.992	73.966	-1.391	7.55E-15	3.56E-14
BAC49598	blr4333	289.509	206.787	-1.045	1.04E-14	4.86E-14
BAC47388	blr2123	298.611	211.08	-1.109	1.07E-14	5.01E-14
BAC47450	bll2185	150.63	106.958	-1.086	3.48E-14	1.57E-13
BAC48939	bsr3674	72.234	45.615	-1.706	4.06E-14	1.82E-13
BAC53340	bsl8075	777.505	547.491	-1.133	6.81E-14	3.02E-13
BAC50480	bsl5215	334.644	239.02	-1.041	2.00E-13	8.64E-13
BAC48087	bsr2822	199.781	139.332	-1.187	2.26E-13	9.73E-13
BAC47337	bsr2072	154.105	108.701	-1.063	3.77E-13	1.60E-12
BAC49727	bsr4462	319.844	231.041	-1.056	5.08E-13	2.12E-12
BAC48918	bll3653	73.18	44.083	-1.818	5.40E-13	2.26E-12
BAC51085	bsr5820	109.676	79.24	-1.04	1.67E-12	6.73E-12
EBT00050756866	trnT-GGU	455.112	296.925	-1.525	2.54E-12	1.01E-11
BAC45613	bsl0348	97.721	68.903	-1.138	7.02E-12	2.74E-11
BAC49984	bll4719	200.15	143.881	-1.006	8.60E-12	3.34E-11
BAC47152	bsr1887	144.273	98.57	-1.201	1.49E-11	5.68E-11
BAC51374	bsr6109	157.308	110.791	-1.11	1.94E-11	7.35E-11
BAC52355	blr7090	89.486	60.513	-1.255	8.23E-11	2.99E-10
BAC47389	blr2124	206.292	146.604	-1.029	4.86E-10	1.68E-09
BAC50468	bll5203	146.783	104.238	-1.058	6.25E-10	2.14E-09
BAC47230	bsl1965	53.851	35.052	-1.434	1.07E-09	3.59E-09
BAC46806	bll1541	81.818	57.824	-1.157	1.38E-09	4.60E-09
BAC52654	bsl7389	106.416	65.848	-1.733	2.02E-09	6.65E-09
BAC50349	bsr5084	180.676	124.428	-1.206	2.59E-09	8.43E-09
BAC45841	blr0576	6877.665	4447.452	-1.395	3.68E-09	1.19E-08
BAC47966	bll2701	429.29	269.64	-1.657	3.84E-09	1.23E-08
BAC51554	bsl6289	98.135	66.686	-1.217	4.13E-09	1.32E-08
BAC48502	bsr3237	96.994	67.559	-1.192	4.28E-09	1.37E-08
BAC48516	blr3251	65.657	42.07	-1.525	5.62E-09	1.78E-08
BAC52967	bll7702	224.454	161.64	-1.014	1.53E-08	4.67E-08
BAC49513	bsr4248	100.551	69.96	-1.173	1.62E-08	4.92E-08
BAC51600	bll6335	124.981	90.502	-1.029	1.85E-08	5.58E-08
BAC53339	bll8074	156.871	108.925	-1.162	3.62E-08	1.07E-07
BAC49538	bsr4273	69.318	44.802	-1.498	1.36E-07	3.78E-07
BAC48967	blr3702	29.35	18.061	-1.917	1.56E-07	4.31E-07
BAC48240	blr2975	4521.744	2848.462	-1.448	1.89E-07	5.19E-07
BAC48241	blr2976	4405.663	3004.19	-1.213	2.25E-07	6.13E-07
BAC47200	blr1935	71.695	50.52	-1.12	2.60E-07	7.04E-07
BAC47429	bsr2164	77.304	55.687	-1.057	3.22E-07	8.64E-07
BAC52255	blr6990	679.796	408.139	-1.497	3.72E-07	9.94E-07
BAC50455	tspO	405.438	238.748	-2.16	3.98E-07	1.06E-06
BAC47741	blr2476	197.618	128.78	-1.454	5.50E-07	1.45E-06
BAC47740	tspO	381.66	230.051	-1.866	7.49E-07	1.95E-06
BAC47562	polE	92.97	63.886	-1.248	8.44E-07	2.18E-06
BAC52354	nirK	584.615	333.812	-2.009	9.31E-07	2.39E-06
BAC47238	bll1973	56.429	41.563	-1.006	1.13E-06	2.89E-06
BAC48419	cspA	3174.921	1982.889	-1.686	2.07E-06	5.17E-06
BAC49331	blr4066	62.659	45.045	-1.038	2.08E-06	5.19E-06
BAC47132	blr1867	36.803	27.197	-1.097	3.52E-06	8.62E-06
BAC45595	bll0330	357.273	242.156	-1.296	5.08E-06	1.23E-05
BAC50454	bll5189	168.137	108.681	-1.501	6.51E-06	1.56E-05
BAC47207	bll1942	43.765	31.032	-1.065	7.95E-06	1.89E-05
BAC48966	bsr3701	14.07	8.05	-2.154	7.99E-06	1.90E-05
BAC48420	bsr3155	194.153	123.539	-1.557	1.03E-05	2.43E-05
BAC50410	bll5145	56.091	39.044	-1.176	1.28E-05	2.99E-05
BAC48110	bll2845	37.499	26.487	-1.106	1.51E-05	3.51E-05
BAC52223	bsl6958	313.129	224.81	-1.049	1.72E-05	3.98E-05
BAC48382	bll3117	481.928	301.26	-1.626	1.76E-05	4.05E-05
BAC45634	blr0369	3915.909	2514.175	-1.391	2.59E-05	5.87E-05
BAC50319	bsr5054	903.871	448.178	-3.239	2.71E-05	6.13E-05
BAC48964	blr3699	44.084	29.908	-1.315	4.83E-05	0.0001068
BAC50456	bll5191	89.924	56.141	-1.67	6.65E-05	0.0001451
BAC47736	bll2471	439.892	294.299	-1.281	0.0001053	0.0002244
BAC48460	blr3195	29.816	20.454	-1.165	0.0001151	0.0002438
BAC47421	blr2156	131.372	90.105	-1.238	0.0001379	0.0002902
BAC51660	bll6395	30.723	21.058	-1.178	0.0001431	0.0003005
BAC51006	blr5741	32.199	23.363	-1.041	0.0002082	0.0004296
BAC48805	bsr3540	20.643	13.991	-1.308	0.0003406	0.0006866
BAC48746	bll3481	33.428	22.336	-1.349	0.000467	0.0009272
BAC49895	blr4630	52.123	37.915	-1.031	0.0004696	0.0009315
BAC53052	bll7787	489.347	353.916	-1.023	0.0004857	0.0009609
BAC47205	bll1940	14.718	9.14	-1.732	0.000568	0.001115
BAC49905	bll4640	1158.577	570.839	-2.767	0.001094	0.002062
BAC49771	bll4506	175.982	125.718	-1.054	0.001227	0.002295
BAC45762	blr0497	532.248	331.786	-1.505	0.002046	0.003713
BAC52962	bll7697	662.035	449.488	-1.128	0.002192	0.003956
BAC50457	blr5192	33.842	18.439	-2.209	0.004523	0.007787
BAC47739	blr2474	146.899	91.066	-1.728	0.004973	0.008507
BAC51785	bsr6521	1241.952	841.677	-1.058	0.006451	0.01085
BAC49906	blr4641	353.462	241.325	-1.118	0.006979	0.0117
BAC46773	blr1508	9175.737	5287.41	-1.503	0.008067	0.01338
BAC47175	bsr1910	15.764	11.482	-1.034	0.008465	0.01402
BAC47382	bll2117	14.033	10.246	-1.101	0.009	0.01483
BAC46957	blr1692	13.771	8.782	-1.393	0.009319	0.01533
BAC46481	blr1216	220.16	137.459	-1.491	0.01084	0.01763
BAC48022	fixK2	97649.831	45937.482	-3.23	0.01373	0.022
BAC47231	bsr1966	8.861	5.847	-1.326	0.01447	0.02308
BAC49904	bll4639	124.592	76.999	-1.401	0.01642	0.02592
BAC52349	nnrR	104.671	62.327	-1.595	0.01959	0.0305
BAC47247	bsr1982	16.854	12.496	-1.028	0.02381	0.03642
BAC49922	blr4657	252.446	175.781	-1.043	0.02728	0.04132
BAC48026	blr2761	292.622	199.744	-1.097	0.028	0.04229
BAC52693	bsl7428	7.783	5.413	-1.16	0.02916	0.04393
BAC52931	blr7666	156.956	112.357	-1.01	0.02989	0.04494
