## Supplementary material for "Hopanoid lipids promote soybean-*Bradyrhizobium* symbiosis": SHC_Supplementary Tables: Table.S6. qRT-PCR information for verification of RNA-seq data.xlsx

### Sheet: qRT-PCR
geneid	gene_name	log2(FC)_RNA-seq	log2(FC)_qRT-PCR	FDR_RNA-seq	protein function
BAC51432	blr6167	4.83	1.03±0.28	6.35e-244	unknown protein
BAC48071	blr2806	4.79	3.78±0.45	4.68e-64	nitrite extrusion protein , nitrate/nitrite antiporter , MFS transporter
BAC52425	bll7160	3.91	4.37±0.22	2.94e-152	membrane protein
BAC45878	amtB	2.89	2.51±0.38	2.72e-49	Ammonium transporter
BAC47078	rhcJ	2.19	1.91±0.27	7.58e-171	type III secretion inner membrane ring lipoprotein SctJ
BAC47077	nolB	2.1	2.16±0.41	1.35e-125	Nodulation protein NolB
BAC52301	napE	-1.12	0.43±0.01	0.2028	Periplasmic nitrate reductase protein
BAC50888	blr5623	-1.56	-1.50±0.08	7.37e-185	unknown protein
BAC52261	blr6996	-2.09	-2.15±0.39	2.28e-200	unknown protein
BAC52130	fla	-2.44	-1.99±0.21	8.01e-137	Flagellin
BAC48960	flaA	-2.59	-1.67±0.24	7.89e-119	Flagellin
BAC48022	fixK2	-3.23	-7.12±0.17	0.022	Transcriptional regulatory protein
Note: genes in red, blue and gray are up-regulated, down-regulated and none-significant DEGs in Pcu-shc compared to WT,
